# Whole-Process 3D ECM-Encapsulated Organoid-Based Automated High-Throughput Screening Platform Accelerates Drug Discovery for Rare Diseases

**DOI:** 10.1101/2024.10.08.617181

**Authors:** Zhaoting Xu, Hui Yang, Yuru Zhou, Emmanuel Enoch Dzakah, Bing Zhao

## Abstract

The use of organoids, especially patient-derived organoids, for high-throughput screening (HTS) is widely accepted due to their ability to mimic the three-dimensional (3D) structure, function, and drug responses of in vivo tissues. However, the complexity of handling extracellular matrix (ECM) components with traditional HTS devices leads to the utilization of suspension cultures in matrix-free or matrix-low conditions during HTS, which can alter their transcriptomic landscape and drug responses. Here, we develop a whole-process 3D ECM-encapsulated organoid-based automated HTS (wp3D-OAHTS) platform, which enables the rapid and accurate generation of uniformly distributed 3D cell-matrix mixture domes at the center of each well in 96-well plates. This approach replicates the process of manual organoid culture but with superior stability and reproducibility. Utilizing this platform, we screened 2,802 compounds on neuroendocrine cervical cancer organoids, a rare malignancy with significant unmet clinical needs. We identified 7 top hits that display strong anti-tumor effects with remarkably low half-maximal inhibitory concentration (IC_50_) and validated the in vivo efficacy of Quisinostat 2HCl. Additionally, we demonstrated that employing 3D ECM-encapsulated organoid cultures for HTS, rather than suspended cultures, provides optimal conditions for drug discovery. Our wp3D-OAHTS platform significantly improves the rapidity and efficiency of new drug discovery for rare diseases.
