## Supplementary Table 1 for "Whole-Process 3D ECM-Encapsulated Organoid-Based Automated High-Throughput Screening Platform Accelerates Drug Discovery for Rare Diseases"

### Sheet: Supplementary Table 1
Supplementary Table 1. Information and indications of the 7 top hits.
Small molecules	IC50 (nM)	Target	MOAs	FDA approval	Indications
Mitoxantrone 2HCl	0.24	Topoisomerase	DNA damage inhibitor	Yes	Acute myeloid leukemia, breast cancer, hepatocellular carcinoma, and lymphoma
Clofarabine	2.55	DNA/RNA synthesis	DNA damage inhibitor	Yes	Acute lymphoblastic leukemia
Quisinostat 2HCl	2.81	HDAC	Epigenetics inhibitor	No	Phase II clinical trials: cutaneous T-cell lymphoma and ovarian cancer
Epirubicin HCl	3.08	Topoisomerase	DNA damage inhibitor	Yes	Aute lymphoblastic leukemia, alveolar soft part sarcoma, bladder cancer, breast cancer, colorectal cancer, esophageal carcinoma, liver cancer, lymphoma, melanoma, multiple myeloma, ovarian cancer, pancreatic cancer, soft tissue neoplasms, stomach cancer, and transitional cell carcinoma
Topotecan HCl	5.86	Topoisomerase	DNA damage inhibitor	Yes	Small cell lung cancer, solid tumor, ovarian cancer, and uterine cervical cancer
Flavopiridol	18.27	CDK	Cell cycle inhibitor	No	Phase II clinical trials: acute myeloid leukemia, advanced liver cancer, advanced ovarian epithelial cancer and primary peritoneal cancer, advanced stomach and gastroesophageal junction cancer, chronic lymphocytic leukemia and prolymphocytic leukemia, lymphoma, metastatic esophageal cancer, metastatic head and neck cancer, metastatic malignant melanoma, recurrent and metastatic soft tissue sarcom…
Ixazomib	26.47	Proteasome	Proteases inhibitor	Yes	Multiple myeloma
IC50: half-maximal inhibitory concentration
MOAs: mechanisms of action
